# Orthologs of an essential orphan gene vary in their capacities for function and subcellular localization in *Drosophila melanogaster*

**DOI:** 10.1101/2025.05.01.651694

**Authors:** Prajal H. Patel, Lars A. Eicholt, Andreas Lange, Kerry L. McDermott, Erich Bornberg-Bauer, Geoffrey D. Findlay

## Abstract

Orphan genes evolve rapidly, raising questions about whether their functions remain conserved or diverge across species. To address this, we investigated *goddard* (*gdrd*), an orphan gene essential for spermatogenesis in *Drosophila melanogaster*. Within the *Drosophila* genus, Gdrd proteins retain a conserved core structure but display substantial variation in length and primary sequence. Here we perform cross-species gene-swap assays in *D. melanogaster* testes to examine how these lineage-specific changes affect Gdrd function. Strikingly, the highly divergent *D. mojavensis* ortholog fully rescues fertility in *gdrd* null flies, suggesting that ancestral Gdrd acted within a conserved spermatogenesis pathway. By contrast, several orthologs, including one from a more closely related species, cannot substitute for the *melanogaster* gene. Cytological analysis shows that all divergent Gdrd orthologs retain some ability to interact with axonemes and ring centrioles, consistent with the protein’s structural conservation, but many non-complementing orthologs display weaker axonemal binding. Furthermore, all tested orthologs exhibit divergent localizations to organellar structures. Using computational analyses and molecular dynamics simulations, we identified intrinsic protein qualities that may account for several observations made in the gene swap assays. Rescuing orthologs bear motifs with shared physicochemical properties in their intrinsically disordered regions, while non-rescuing variants exhibit structural instabilities. Taken together, these findings show that while Gdrd’s ancestral structure and interactions are conserved, several orthologs have undergone lineage-specific evolutionary changes.
