## Supplementary material for "Orthologs of an essential orphan gene vary in their capacities for function and subcellular localization in *Drosophila melanogaster*": Reagents table

### Sheet: Reagents Table
Data type	Symbol/name used in publication	Source – public	Source – published	Source – unpublished	Identifiers	New reagent	Comments
Data type (mandatory) Duplicate rows as needed. Order is flexible, but row titles must be preserved.	Symbol/name used in publication (mandatory)	Source – public [stock center; company, data repository] (one of D,E,F mandatory)	Source -- published [PMID or 'this paper'] (one of D,E,F mandatory)	Source – unpublished [description, incl. lab of origin] (one of D,E,F mandatory)	Identifiers [format as ID_source:identifier] Separate multiple entries with semi-colon, space	New reagent (mandatory for new entities) Description, progenitor(s)	Comments (optional) Genotypes, purpose of reagent, additional information
gene (source not applicable)	goddard CG13477				FLYB:FBgn0036438
gene (source not applicable)	uncoordinated unc CG1501				FLYB:FBgn0003950
genetic reagent (Drosophila melanogaster)	Canton-S or CS			unknown origin; previously used in PMID: 28104747
genetic reagent (Drosophila melanogaster)	w[1118] white w control			unknown origin; previously used in PMID: 34478447
genetic reagent (Drosophila melanogaster)	Dgdrd / (TM3 Sb) gdrd [1] (TM3 Sb)		PMID: 33712569		FLYB:FBal0367275
genetic reagent (Drosophila melanogaster)	P{unc-unc.EGFP}		PMID: 15226257		FLYB:FBtp0019695		Source: Tomer Avidor-Reiss
antibody (primary for IHC)	rabbit anti-HA rabbit anti-hemagglutinin (C29F4)	Cell Signaling Technologies; Catalog No. 3724					1:100 dilution for staining; 1:1000 dilution for western blot (rabbit monoclonal)
antibody (primary for western)	mouse anti-actin	MP Biomedicals/VWR; Catalog NO. 0869100					1:4000 for western loading control
antibody (secondary for IHC)	goat anti-rabbit IgG (H+L) Alexa Fluor 488 (A-11008)	ThermoFisher Scientific			AB_143165		1:200 dilution
Dye	DAPI	Vector Labs			H2000		Nuclear label present in mounting medium
Dye	Phalloidin	ThermoFisher Scientific			R415		1:200 dilution
Dye (cloning)	GelRed Nucleic Acid Dye (10000X)	Biotium			41003		Cloning
Chemical	16% EM Grade Paraformaldhyde	Electron Microscopy Sciences			15710		Immunohistochemistry fixative used at 4% in phosphate buffered saline
Enzymes (cloning)	2X Gibson Assembly Master Mix	New England Biolabs			E2611S
Enzymes (cloning)	Q5 High Fidelity DNA Polymerase	New England Biolabs			M0491S
Enzymes (RT-PCR)	Taq DNA polymerase with ThermoPol buffer	New England Biolabs			M0267S
Enzymes (RT-PCR)	RQ1 DNase	Promega			M6101
Enzymes (RT-PCR)	SmartScribe Reverse Transcriptase	Takara			639537
recombinant DNA reagent (plasmid)	w+attB	Addgene			Addgene plasmid 30326
recombinant DNA reagent (plasmid)	w+attB mel wt gdrd:HA rescue PBac{gdrd.HA}		PMID: 33712569		FLYB:FBtp0147012	Plasmid serves as the basis for all gene swaps and structure-function constructs
recombinant DNA reagent (plasmid)	w+attB mel CO gdrd:HA rescue codon-optimized mel gdrd rescue			Findlay lab (this paper)		Modified w+attB gdrd res (FBtp0147012) carries codon-optimized mel gdrd with an in frame C-terminal HA tag	D. mel gdrd Gdrd FL
recombinant DNA reagent (plasmid)	w+attB mel CO DN gdrd:HA rescue codon-optimized mel gdrd rescue			Findlay lab (this paper)		Modified w+attB gdrd res (FBtp0147012) carries an N-terminally truncated codon-optimized mel gdrd with an in frame C-terminal HA tag	D. mel gdrd Gdrd DN
recombinant DNA reagent (plasmid)	w+attB mel CO DC gdrd:HA rescue codon-optimized mel gdrd rescue			Findlay lab (this paper)		Modified w+attB gdrd res (FBtp0147012) carries an C-terminally truncated codon-optimized mel gdrd with an in frame C-terminal HA tag	D. mel gdrd Gdrd DC
recombinant DNA reagent (plasmid)	w+attB sim CO gdrd:HA rescue codon-optimized sim gdrd rescue			Findlay lab (this paper)		Modified w+attB gdrd res (FBtp0147012) carries codon-optimized sim gdrd with an in frame C-terminal HA tag	D. sim gdrd
recombinant DNA reagent (transgenic fly construct)	w+attB yak CO gdrd:HA rescue codon-optimized yak gdrd rescue			Findlay lab (this paper)		Modified w+attB gdrd res (FBtp0147012) carries codon-optimized yak gdrd with an in frame C-terminal HA tag	D. yak gdrd
recombinant DNA reagent (transgenic fly construct)	w+attB ana CO gdrd:HA rescue codon-optimized ana gdrd rescue			Findlay lab (this paper)		Modified w+attB gdrd res (FBtp0147012) carries codon-optimized ana gdrd with an in frame C-terminal HA tag	D. ana gdrd
recombinant DNA reagent (transgenic fly construct)	w+attB moj CO gdrd:HA rescue codon-optimized moj gdrd rescue			Findlay lab (this paper)		Modified w+attB gdrd res (FBtp0147012) carries codon-optimized moj gdrd with an in frame C-terminal HA tag	D. moj gdrd
recombinant DNA reagent (transgenic fly construct)	w+attB vir CO gdrd:HA rescue codon-optimized vir gdrd rescue			Findlay lab (this paper)		Modified w+attB gdrd res (FBtp0147012) carries codon-optimized vir gdrd with an in frame C-terminal HA tag	D. vir gdrd
recombinant DNA reagent (transgenic fly construct)	w+attB gri CO gdrd:HA rescue codon-optimized gri gdrd rescue			Findlay lab (this paper)		Modified w+attB gdrd res (FBtp0147012) carries codon-optimized gri gdrd with an in frame C-terminal HA tag	D. gri gdrd
software, algorithm	TimeTree		PMID: 35932227 RRID:SCR_021162				In silico estimation of evolutionary divergence
software, algorithm	BLASTP		RRID:SCR_001010				gdrd orthologs sequence homology
software, algorithm	Clustal Omega		PMID: 21988835 RRID: SCR_001591				multiple sequence alignment algorith used to measure amino acid sequence changes
software, algorithm	MEGA X		PMID: 31904846 RRID:SCR_000667				Multiple alignment analysis
other

### Sheet: oligos
Experiment	Primer name	Primer sequence
gdrd ortholog rescue construct	Gdrd Insert1_F1	GGCATGTCGACCTCGAGTACCCGGGAGCTCGAATTCTAGATAAGGAAAAGCGAAGCACAC
gdrd ortholog rescue construct	Gdrd GR I1 orthR1	TTTGACAAAAAAAATATATTTCAGAAATTTCAATAGTTATTCAGGAGCTGTGAACTAGAA
gdrd ortholog rescue construct	HA GR Insert3_OrthF1	ATGGATCTCCACCGCGGTGGAGGCCGCATCTTTTACCCATACGATGTTCCTGACTATGCG
gdrd ortholog rescue construct	Gdrd GR Insert3_R1	ATTGCCGGCGATATCGGATCCACCGGTGCCTAGGCGCGCCTGCAGAAGATGATTTAGAAA
gdrd DN mel CO truncation	Gdrd GR I1 orthR1	TTTGACAAAAAAAATATATTTCAGAAATTTCAATAGTTATTCAGGAGCTGTGAACTAGAA
gdrd DN mel CO truncation	gdrd I2 C helix F1	TCTGAAATATATTTTTTTTGTCAAAATGTCCGAGGATGCGCGATTTTC
gdrd DC mel CO truncation	Gdrd I1 N Helix R1	CCACCGCGGTGGAGATCCATGGCGTGAAGTTTGCGCTTCA
gdrd DC mel CO truncation	Saturn GR Insert3_OrthF1	ATGGATCTCCACCGCGGTGGAGGCCGCATCTTTTACCCATACGATGTTCCTGACTATGCG
RT-PCR to assess rescue construct transcript levels	gdrd5UTR-F	TCTGTTTGCACTTAAGTCTGTTC
RT-PCR to assess rescue construct transcript levels	gdrd3UTR-R	ACTCGGGTCTGTTTGTGATTTG
RT-PCR to assess rescue construct transcript levels	RpL19-F	GATGCGGCAAGAAGAAGGTC
RT-PCR to assess rescue construct transcript levels	RpL19-R	CGACGGGCTTCTTGATGATC

### Sheet: synthesized DNA
Experiment	Notes	Oligo/ synthesized DNA sequence
gdrd ortholog rescue	dsDNA for codon optimized D. melanogaster gdrd	TCTGAAATATATTTTTTTTGTCAAAATGAGCGATGATGGCTCGGACATCTTTCAGGACCTCGAGAGCTACGAACCGTATACCGAAGGCTCTCAGAACAACTCCGATGAAGCCACTGCAGTTGGTCCACTGGACACATCCGAGGATGCGCGATTTTCGGAGCAAGTGTTCTCCAACATTCAGGAGAGACTGAACCGGATCATCAACCGCATAAGCATGGCCAATTCAGCTGTGGTCCAGATGAAGCGCAAACTTCACGCCAGGATTCCCAGTGTGCCTGTAGGCGAGAATGCCGATCAGTTGGCTGGAGGAGACAATCCCATGCGTTTCGAGAATGTCGAGCAAGAGAACGAAACGACCAATCAGATGGATCTCCACCGCGGTGGAGGCCGCATCTTTTA…
gdrd ortholog rescue	dsDNA for codon optimized D. simulans gdrd	TCTGAAATATATTTTTTTTGTCAAAATGTCTGACGACGGAAGTGACATCTTCCAGGATCTCGAGAGCTATGAACCCTACACTGAAGGTAGCCAAAACAATTCCGATGAGGCTACGGCGGTAGGACCCCTTGATACATCAGAAGATGCACGATTTTCGGAGCAGGTCTTTAGCAACATACAAGAGCGCCTGAACCGGATCATTAAGCGCATCTCGATGGCAAATTCCGCGGTTGCCCAGATGAAAACCAAGTTGCACGCTCGTATTCCTTCCGCCCCAGTGGGCGAAAATGCCGATCAGCTGGCCGGCGGCGACAACCCGATGAGGTTCGAGAATGTGGAGCAGGAGAACGAGACGACCAACGAGATGGATCTCCACCGCGGTGGAGGCCGCATCTTTTA…
gdrd ortholog rescue	dsDNA for codon optimized D. yakuba gdrd	TCTGAAATATATTTTTTTTGTCAAAATGTCCATGTCCGATGACGGCTCGGATATTTTTCAGGACCTCGAATCATACGAACCATATGGTGAATGCTCCCAGAATAATAGTGTTGAGGACACAGTCGTGGTCCCCTTGGACACGTCTGAAGATGCCCAGTTTAGTGAGCAGATGTTCACGAGCATACAAGAGCGACTGTCGCGCATTATCAAACGCATCAATCTTGCAAACTCGGCTGTGACCCAGATGAAGCGGAAGCTACACGCCCAAATTCCGAGCGCGGCCGTAGTGGAGAACGCTGATCAGCTGGCCGGCGGAGATAACACCCTGCGTTTCGAGAGCATCGAGCAAAGGAACGAGGCGACTCATGAGATGGATCTCCACCGCGGTGGAGGCCGCAT…
gdrd ortholog rescue	dsDNA for codon optimized D. ananassae gdrd	TCTGAAATATATTTTTTTTGTCAAAATGGGCGATAAGCGCAGTGAAGGCTCTCAAGAGCTGGTGTCCTACGACAGCTACCAGGATGACTCCCAAGTCAGCATGGTCGAAGCCTCGGTTGTACCCCTCGATACCAGTGAGGATGCCCAGTTTTCGGAGCAGATGTTCAACAGCATACAGGAACGTCTGACGCGCATCAACAAACGCGTGAGAATGGCCACATCCACGATGGCAACCCTGCAGAAGGCCTTGAGGTCACGTATGGTGGCGAAAGCTGCAGCTGCCATTGAGGAGGACAAGATGGCGGGAGGTGACAATGGCCTTCGACGGTATCAGGACTCGAATGAGGAGACTGTGGATATGGATCTCCACCGCGGTGGAGGCCGCATCTTTTACCCAT
gdrd ortholog rescue	dsDNA for codon optimized D. mojavensis gdrd	TCTGAAATATATTTTTTTTGTCAAAATGTCAGAGGAGTCGGATACCCCAATGGTCGTGGACTTGGGCTACGTCAATGCCCACTACTGGAACAGCACTGTGGACAGAGAGGTGATGAAGTCCGAGTCCTCGGAGTTGACTGATACGACCCATAGGTCCGAAGATGGCCCCAATTCGGAACCGATTTCCGAGAGCATCGAGACAGGAGCTGGAGGTGACGACGATCTCTCGCAGCCGATAGACGTCGAAGATTGCCAGCAACGCCTACAGATCATCCAGGATCGTGTTAGCCGCATTGTGGGCCGAATGAGTAGCCTTACGGAGTCACTCCGTCACATGCATGTGGGCCTGAAACGCAACAAGCTGCTGCAACTGCCCTCTGTTCCGGAAAGTGAGGAGAA…
gdrd ortholog rescue	dsDNA for codon optimized D. virilis gdrd	TCTGAAATATATTTTTTTTGTCAAAATGTCTGAGGAGCTGATTGAACCGATGCCAGTTCCCAGTGCAGACACCGACTCAGAAGAGACTGAGAGCTACTGGGATGCCACAGAGACAGAGATAGCCGGTAACTCGGACAGAGAACACCACTTGCCGACCACATCGACTAGCGGAGATGTCGTTGCCGTCGATGTAGGAGCTGATGGTGATGGCATTGATGTCGGCATTGACTCTGGCGATGGCTACGACGATGGCGATGTGGATTCCGGAGGAGACACGGATCTGGCCTTTAGCAGCACGATCGACATGCCGGAATATCGCGACAAGCTCAAGGTGATCCATGACCGCATTACCCGAATCGTGAATCGGATCTCCTTCCTCACCCAGTCCTTGAAACAGGT…
gdrd ortholog rescue	dsDNA for codon optimized D. grimashawi gdrd	TCTGAAATATATTTTTTTTGTCAAAATGAGCCAGAAGTCCATTGGCAATACAGCCCTACCTACTGCCGATGCTGACGCCTCCAAAGACCGAGATAGGGCAGAATGCGGCAAAAGCGACGATTCAGGTCCCGAGTTCAATCAGTTCAACTTCCTCCAAGACACCCTGATTGAGCGCAATGCACGCATTGGCGAGTTGATCAGCAACATCACCCTGAGTCTGAAGGGTACCCTGAAGAACTCGAACAACAACACTGCGGATTCCTCGAAGTACAAACGTGCCTTGCTGGAGAATGGCTCTACGCAAACCGACCCGTTTATCATGCCAGGACTCAAGATGCTTGTGGAACGGACAGGAGATAGTGTCGCTTGTCAGACGATAGAGAAGGATCCCTTTGCGAA…
