## Supplementary material for "Orthologs of an essential orphan gene vary in their capacities for function and subcellular localization in *Drosophila melanogaster*": Raw data file

### Sheet: Gdrd truncation fertiltiy
Progeny number (pupal cases on vial wall)
Genotype	control	gdrd res wt	mel CO gdrd res	mel CO DN gdrd res	mel CO DC gdrd res	gdrd null
	128	104	126	0	0	0
	102	121	112	0	0	0
	111	99	123	0	0	0
	118	98	115	0	0	0
	120	103	110	0	0	0
	110	110	113	0	0	0
	113	118	115	0	0	0
	117	123	113	0	0	0
	117	110	121	0	0	0
	107	117	102	0	0	0
	121	107	111	0	0	0
	123	115	109	0	0	0
	124	110	113	0	0	0
	111	119	119	0	0	0
	119	93	112	0	0	0
	108	102	75	0	0	0
	120	100	106	0	0	0
	91	103	127	0	0	0
	105	98	100	0	0	0
	90	116	99	0	0	0
	109	113	110	0	0	0
	118	75	125	0	0	0
	113	97	120	0	0	0
	101	98	102	0	0	0
	114	94	104	0	0	0
average	112.4	105.72	111.28	0	0	0
Median	113	104	112	0	0	0
Mode	111	98	113	0	0	0
StDev	9.47365	10.983	11.0171	0	0	0
StError	1.89473	2.1966	2.20342	0	0	0
t-TEST	0.701679	0.0802466		6.97021e-26	6.97021e-26	6.97021e-26
	NS	NS		****	****	****

### Sheet: Gdrd ortholog fertility
Progeny number (pupal cases on vial wall)
Genotype	Control	gdrd null	gdrd res wt	mel CO gdrd res	sim CO gdrd res	yak CO gdrd res	ana CO gdrd res	moj CO gdrd res	vir CO gdrd res	gri CO gdrd res
	94	0	88	84	96	1	0	110	0	0
	77	0	96	113	92	1	0	90	0	0
	98	0	80	102	89	0	0	94	0	0
	98	0	89	96	85	0	0	95	0	0
	103	0	82	109	100	0	0	89	0	0
	82	0	95	92	101	10	0	91	0	0
	96	0	91	105	86	95	0	90	0	0
	85	0	96	112	106	0	0	95	0	0
	110	0	90	98	94	0	0	85	0	0
	103	0	95	104	106	0	0	91	0	0
	104	0	92	59	92	0	0	95	0	0
	105	0	88	102	106	0	0	82	0	0
	95	0	95	77	82	0	0	92	0	0
	102	0	106	103	93	0	0	92	0	0
	43	0	81	90	102	0	0	93	0	0
	97	0	107	114	99	0	0	88	0	0
	102	0	79	72	73	0	0	95	0	0
	103	0	96	89	85	0	0	99	0	0
	88	0	102	105	97	0	0	84	0	0
	39	0	90	76	108	0	0	95	0	0
	104	0	71	112	90	0	0	89	0	0
	100	0	90	88	89	0	0	82	0	0
	97	0	102	104	99	0	0	93	0	0
	119	0	95	107	95	0	0	107	0	0
	105	0	95	114	108	0	0	96	0	0
	105	0	86	106	96	0	0	93	0	0
	99	0	93	105	103	0	0	100	0	0
	86	0	98	96	94	4	0	87	0	0
	92	0	90	75	102	0	0	90	0	0
	2	0	91	99	86	0	0	100	0	0
Average	91.1	0	91.6333	96.9333	95.1333	3.7	0	92.7333	0	0
StDev	23.771	0	7.91543	14.1102	8.5045	17.3526	0	6.33509	0	0
Error	4.33996	0	1.44515	2.57617	1.5527	3.16814	0	1.15662	0	0
median	98	0	91.5	102	95.5	0	0	92.5	0	0
mode	103	0	95	105	106	0	0	95	0	0
t-TEST	0.253579	3.62007e-26	0.0793984		0.552394	5.97238e-30	3.62007e-26	0.14473	3.62007e-26	3.62007e-26
	NS	****	NS		NS	****	****	NS	****	****

### Sheet: Gdrd orth IC progression
progressed ICs
Genotype	control	gdrd null	mel CO gdrd res	sim CO gdrd res	yak CO gdrd res	ana CO gdrd res	moj CO gdrd res	vir CO gdrd res	gri CO gdrd res
	6	0	8	12	0	0	9	0	0
	9	0	11	14	8	0	8	0	0
	9	0	10	12	0	0	10	0	0
	9	0	9	13	0	0	7	0	0
	9	0	12	10	4	0	9	0	0
	8	0	9	10	4	0	12	0	0
	5	0	8	15	13	0	12	0	0
	7	0	8	10	0	0	9	0	0
	5	0	5	9	5	0	10	0	0
	9	0	7	14	2	0	11	0	0
	8	0	8	9	0	0	10	0	0
	7	0	8	15	0	0	10	0	0
	10	0	10	12	0	0	8	0	0
	7	0	8	8	12	0	7	0	0
	9	0	7	14	7	0	7	0	0
	7	0	7	15	1	0	9	0	0
	6	0	10	12	0	0	9	0	0
Average	7.64706	0	8.52941	12	3.29412	0	9.23529	0	0
StDev	1.53872	0	1.69991	2.3184	4.35552	0	1.56243	0	0
Error	0.373193	0	0.41229	0.562296	1.05637	0	0.378944	0	0
median	8	0	8	12	1	0	9	0	0
mode	9	0	8	12	0	0	9	0	0
t-TEST	0.12252	5.67736e-13		2.62143e-05	0.00015277	5.67736e-13	0.216652	5.67736e-13	5.67736e-13
	NS	****		****	***	****	NS	****	****

### Sheet: Ana orth recesive
	control	mel CO gdrd res	ana CO gdrd res
	58	55	1
	65	67	32
	68	70	34
	70	71	42
	72	71	65
	72	75	68
	73	75	75
	75	77	75
	75	80	79
	77	81	81
	78	81	83
	79	81	84
	80	82	85
	81	82	87
	82	83	87
	85	84	89
	85	85	90
	85	85	90
	85	87	90
	87	88	91
	90	89	92
	94	89	95
	95	94	97
	100	102	100
	103	111	106
Average	80.56	81.8	76.72
StDev	10.7822	11.2472	24.6991
Error	2.15645	2.24944	4.93981
median	80	82	85
mode	85	81	90
Variance	116.257	126.5	610.043
t-test value
		0.69245	0.356009

### Sheet: yakuba fertility replicate
Genotype	mel	yak
	104	90
	86	0
	116	0
	91	2
	115	83
	115	0
	130	0
	107	80
	121	0
	109	83
	100	0
	100	104
	114	0
	115	0
	107	100
	119	0
	118	78
	131	106
	110	90
	111	23
	96	120
	90	0
	105	87
	55	0
	105	99
	107	103
	103	0
	109	3
	106	81
	76
Average	105.7	45.931
count	30	29
median	107	23
mode	115	0
stdev	15.2839	47.3648
error	2.79044	8.79542
t-test		2.19842e-07
